# Characterization of the hemodynamic response function in default mode network subregions for task-evoked negative BOLD responses

**DOI:** 10.1101/2025.09.19.677202

**Authors:** Hengda He, Bardiya G. Yazdi, Amirreza Sedaghat, Seyed Hani Hojjati, Sindy Ozoria, Peter Chernek, Jenseric Calimag, Farnia Feiz, Qolamreza R. Razlighi

## Abstract

While the hemodynamic response function (HRF) of the positive blood oxygenated level dependent (BOLD) signal is well characterized in the functional magnetic resonance imaging (fMRI) field, studies investigating the shape and properties of the negative BOLD HRF, often observed in the default mode network (DMN) regions, are rare. In this study, we first investigated the linearity of the task-evoked negative BOLD response (NBR) with respect to stimulus duration. Then, we obtained the shape of the HRF from each region of the DMN, using an in-house developed unbiased and robust iterative deconvolution technique. Our results demonstrated that each region of the DMN represented a unique HRF, which was not only substantially different from the HRF of the positive BOLD signal, but also different from the HRF extracted from the other DMN regions. We replicated these findings using different fMRI datasets with distinct task paradigms. When comparing the HRF across DMN sub-regions and across tasks, our results demonstrated a significantly higher inter-regional variability compared to inter-task variability. Furthermore, our performance correlation analysis illustrated that the HRFs in the DMN sub-regions extracted by our iterative FIR method were not biased by the task performance level. Altogether, we demonstrated the linearity of the NBR, introduced a robust HRF extraction approach to obtain a distinct HRF for each DMN sub-regions, which were different from the HRF of the positive BOLD signal. The results suggest there is possibility that each node of the DMN might have different underlying neural and/or vascular mechanisms.
