## Supplementary Table SI for "Characterization of the hemodynamic response function in default mode network subregions for task-evoked negative BOLD responses"

### Sheet: Sheet1
R values	Inferior parietal lobule	Posterior cingulate cortex	Medial prefrontal cortex	Hippocampus	Middle Temporal
SynNym	-0.186532	-0.0788214	-0.128395	0.237738	-0.0784852
AntNym	-0.224371	0.0298007	-0.180321	0.159257	-0.143182
PatCom	0.0460794	0.155538	0.113344	-0.071332	0.034626
LetCom	-0.0518437	-0.0444467	-0.161402	-0.105442	-0.111962
MatRes	-0.17215	-0.162384	-0.173793	-0.0188586	0.0260776
LogMem	0.0986148	0.157978	-0.0472766	0.117772	-0.0828088
P values	Inferior parietal lobule	Posterior cingulate cortex	Medial prefrontal cortex	Hippocampus	Middle Temporal
SynNym	0.185484	0.578596	0.364341	0.0896769	0.580222
AntNym	0.106275	0.832243	0.196332	0.254681	0.3064
PatCom	0.738332	0.256826	0.409977	0.604792	0.801837
LetCom	0.715106	0.754377	0.252995	0.456909	0.42939
MatRes	0.213222	0.240732	0.20882	0.892334	0.851521
LogMem	0.495657	0.273204	0.744407	0.415328	0.567512
